# Unsuspected transcriptional regulations during rice defense response revealed by a toolbox of marker genes for rapid and extensive analysis of expression changes upon various environments

**DOI:** 10.1101/2022.12.14.520374

**Authors:** Pélissier Rémi, Brousse Andy, Ramamonjisoa Anjara, Ducasse Aurélie, Ballini Elsa, Jean-Benoit Morel

## Abstract

Since rice (*Oryza sativa*) is an important crop and the most advanced model for monocotyledonous species, acceding to its physiological status is important for many fundamental and applied purposes. Although this physiological status can be obtained by measuring the transcriptional regulation of marker genes, the tools to perform such analysis are often too expensive, non flexible or time consuming. Here we manually selected 96 genes considered as biomarkers of important processes taking place in rice leaves based on literature analysis. We monitored their transcriptional regulation under several treatments (disease, phytohormone inoculation, abiotic stress…) using Fluidigm method that allows to perform ~10 000 RT-QPCR reactions in one single run. This technique allowed us to verify a large part of known regulations but also to identify new, unsuspected regulations. Together, our set of genes, coupled to our data analysis protocol with Fluidigm brings a new opportunity to have a fast and reasonably cheap access to the physiological status of rice leaves in a high number of samples.
