## Supplementary material for "Unsuspected transcriptional regulations during rice defense response revealed by a toolbox of marker genes for rapid and extensive analysis of expression changes upon various environments": Suppl Tables

### Sheet: TableS1
Phytohormones treatment	Solvent	Concentration 1	Concentration 2	Application time	References
Abscissic Acid (ABA)	EtOH 0,2%	100µM	200µM	6 hours	Song et al, 2009
Methyl Jasmonate (JA)	EtOH 0,1%	100µM	200µM	6 hours	Song et al, 2009
Ethephon (ET)	H2O	100µM	200µM	6 hours	Garg et al, 2012
Auxin (IAA)	EtOH 0,2%	50µM	100µM	6 hours	Song et al, 2009 ; Xu et al, 2020
Kinetin (CK)	EtOH 50%	50µM	100µM	6 hours	Song et al, 2009
Salycilic Acid (SA)	EtOH 0,1%	100µM	200µM	6 hours	Song et al, 2009 ; Garg et al, 2012

### Sheet: TableS2
Gene ID	Gene name	Expected response in considered process	Process	Forward primer	Reverse primer	Reference
Os01g0583100	OsABI2	Induced by exogenous ABA and high salinity	ABA	AGCACACTTCTTCGGTGTCT	ACAGACCCCTCTATCCTGCT	Lu et al, 2009
Os03g50890	OsAct	Stable expression under various exprimental conditions	HKG	GCGTGGACAAAGTTTTCAACCG	TCTGGTACCCTCATCAGGCATC	Delteil et al, 2012
Os04g0509600	OsAMT1.1	Up regulated 12 hours after N deprivation	Nitrogen	TCATTAATCGCGGCCTACAGC	CAGTGAATCTTCCGTGGTGGAG	Yang et al, 2015
Os05g0468700	OsAMT2.1	Up regulated 12 hours after N deprivation	Nitrogen	TCTTCCAGTTCGAGTTCGCC	GACGGTGTAGGAGAGGAGGA	Yang et al, 2015
Os03g0225900	OsAOS2	Up regulated under high carbon and low nitrogen balance	Primary metabolism	GCGATCAAGAAGGGGGAGAT	ACACGTATTGCAGCAGCTTC	Huang et al, 2016
Os11g0523800	OsARF1	Up regulated after induction with auxin.	Auxin	ACCAGGTGCTACTGAATGGC	GAACAGAGTCTGGTTGCGGA	Waller et al, 2002
Os05g0122900	OsBLE1	Up-regulated under treatment with brassinosteroid	Brassinosteroid	GTACACCATCCCCCACAACA	CATGCCCAAGAGAACAGCAC	Yang et al, 2004
Os07g0650600	OsBLE2	Expression induced by brassinolids	Brassinosteroid	GCCAAAAAGAGGACACCCAC	GTCTCTGCCCTTGGTTACCA	Yang et al, 2003
Os02g0811800	OsCCR10	Up regulated under methyl viologen treatment	Oxidative stress	CCAGTACCCCGTCACTTCAA	AAACCCAAATCCCTGAGCCT	Liu et al, 2010
Os10g0416500	OsCHI	Up regulated from 6 to 48 hours after inoculation by M. oryzae	Defense	TTAACGGCGCTGCTACCATT	TCCCATCCTCTTACTGCCGA	Feng et al, 2011
Os02g0194100	OsCitr_synth	Similar to Citrate synthase (wheat ortholog)	Primary metabolism	TCCCCTTCTTCCTCCTCTCC	GCAAGCTGGCTTTGGAGAAT	Gayatri et al, 2018
Os01g0197700	OsCKX2	Up-regulated under treatment with cytokinin (trans-zeatin)	Cytokinin	TGGCCGCATGTATGATTAGA	CATGCAAATTGGCTGGTAGT	Hirose et al, 2007
Os01g0887100	OsCMS	Up regulated in rice leaves uppon JA, UV and CuCl2 treatment, also induced by chitin elicitor in suspension cells	Secondary metabolism	CTGTTCTTGGTGTGCCTGTG	GACCTCAAGTCCATCCCGTT	Okada et al, 2007
Os04g0178300	OsCPS4-1	Up regulated after inoculation by rice blast	Momilactone	CCCCACCTCCACTACCAATTCCC	AAAACACGAGGTACACCACAACAAAC	Hasegawa et al, 2011
Os05g0595300	OsCRCT	Up regulated after 4 to 24 hours of sucrose and glucose treatment, supplemented with elevated CO2	High sugar	TTCGGCTTCTCTGCTTACCC	GAGGATGTCAGGCGGGTC	Morita et al, 2015
Os04g0429600	OsCSLH3	Down-regulation in nal1 mutants, NAL1 being involved in auxin transport	Growth	GCATCACCAGTGTTCATCCC	TAGCCCTCTCACAAATGGCA	Lin et al, 2019
Os07g0418500	OsCYP709C9	Up regulated under methyl viologen treatment	Oxidative stress	GTATTGGTTCGGAGCACAGC	GTGAGGGTTCGTCAGGTTCT	Liu et al, 2010
Os03g0203200	OsD14-1	Up-regulated by strigolactone	Strigolactone	CGCCTTCGTCGGCCACTC	TCGAACCCGCCGTGGTAGTC	Tomotsugu et al, 2009
Os11g0104300	OsD53	Regulates tillering by repressing strigolactone biosynthesis	Strigolactone	GAGGAGGATAGGAAACCTGTGCC	GTCTCCTTTCACTGCTGGTAC	Hu et al, 2020
Os12g0104300	OsD53like-1	Regulates tillering by repressing strigolactone biosynthesis	Strigolactone	CCAAGCAGTTTGAAGCGAC	CCGCAAGTTTATCAAAGTCAA	Hu et al, 2020
Os09g0441900	OsDEP1	Regulates tillering	Growth	GCCGCGAGATCACGTTCCT	ATCCAGAACGAGAAACGGGCT	Wang et Li, 2011
Os02g0669100	OsDHN1	Induced by drought	Drought	AGGAGAGCCTCCTCTCCAAG	CTCCTTGAGCCCCTTCTTCT	Lee et al, 2013
Os09g0522000	OsDREB1B	Expression induced by cold	Cold	CAACGATGGCGACGAAGAAG	CATCCCGCCGAACCTGAA	Dubouzet et al, 2003
Os01g0165000	OsDREB2A	Up-regulated under drought, high salt and freezing stresses	Drought	CTCCTCCTTTCATCGTGGCT	CGCTCCTGACAAACACGTTT	Dubouzet et al, 2003
Os03g0177500	OseEF-1α	Stable expression under various exprimental conditions	HKG	TTGTGCTGGATGAAGCTGATG	GGAAGGAGCTGGAAGATATCATAGA	Jain et al, 2006
Os02g0146600	OseIF-4a	Stable expression under various exprimental conditions	HKG	TTTCACTCTTGGTGTGAAGCAGAT	GACTTCCTTCACGATTTCATCGTAA	Jain et al, 2006
Os02g0658800	OSEXPB11	Genes involved in cell wall assembly, down regulated in LIC mutants, responsible for regulating rice plant architecture	Growth	CCAGGTCCAGTACAGAAGGG	CGAAGTAGAACGGGTTTGCC	Wang et al, 2008
Os10g0555600	OSEXPB6	Genes involved in cell wall assembly, down regulated in LIC mutants, responsible for regulating rice plant architecture	Growth	ACCCATTCTCGTCCATGACC	GCCACGGGGTAGTAGTTCAT	Wang et al, 2008
Os01g0757200	OsGA2ox3	Up-regulated in OsDOG (dwarf) mutants	Growth	CCACCGTTAGCACAGAGGAT	CCTGTTGTCTCCAAGCCTTG	Liu et al, 2011
Os02g0601300	OsGAPC1	Glyceraldehyde-3-phosphate dehydrogenase C2	Primary metabolism	CAACGAGGCACAAACCCTAG	GAGAGGAGTGCAAACGCAAA	Gayatri et al, 2018
Os08g0126300	OsGAPC3	Glyceraldehyde-3-phosphate dehydrogenase C3	Glycosis	AGACGCTTCTCTCCTCCTCT	CGATCCTTCCGAAACCGTTG	Zhang et al, 2011
Os07g0412100	OsGBSSII	Up regulated after 4 to 24 hours of sucrose and glucose treatment, supplemented with elevated CO2	High sugar + [CO2]	GGGAGGAGGTTCTTCTTGGG	AGGCACCGTCATGGAGAATT	Zhang et al, 2011
Os01g0764800	OsGH3.2	Expression induced by drought, modulates endogenous IAA and ABA homeostasis	Auxin, drought	AGCCTTCTACTACAACTACTACT	TGACACTGACACCGACTG	Du et al, 2012
Os06g0247900	OsGH9B9	Secondary cell wall biosynthesis	Defense	CAATCCAACCCGCACTACTC	ACCTCCGCTATGCTACTGTC	Lin et al, 2019
Os03g0712800	OsGLN1-3	Expression regulated by increase of nitrogen quantity	Nitrogen	TATTGGAGGCGTGGAGACTG	TCATTACGCCCGTACATACCTG	Fernandes et al, 2016
Os07g0658400	OsGLU1	Involved in plant nitrogen uptake (Fd-GOGAT)	Nitrogen	ATCGGATATGGTGCCAGTGC	GCATCTTCCCGTTTCGCATC	Yang et al, 2016
Os04g0543900	OsGlut_dehydr	Difference of expression under cold stress conditions	Cold, ABA, Drought	TTAGGCTTGGACACGGTTATTAAG	AACAACTTCTCCACCAACATTCTC	Rabbani et al, 2016
Os03g0701500	OsGNS1	Expression induced by inoculation (mutant approach)	Defense	CAGAGGGCTTGGCTTGCG	GCCTACCACAGCGTACCG	Nishizawa et al, 2003
Os10g0528100	OsGSTU24	Up regulated under methyl viologen treatment	Oxidative stress	GGGAACAGTTTGTCCAAGGT	ACCCAGACGCCACTTGTACT	Liu et al, 2010
Os01g0974200	OsHDR	Up regulated in rice leaves uppon JA, UV and CuCl2 treatment, also induced by chitin elicitor in suspension cells	Secondary metabolism	CTGATGGCTTGGTGAAGGTT	CAGCACATGCCGTAGTATGC	Atsushi et al, 2007
Os02g0603800	OsHDS	Up regulated in rice leaves uppon JA, UV and CuCl2 treatment, also induced by chitin elicitor in suspension cells	Secondary metabolism	TCTCGCACTCTGTCTCCATC	CTGGGTTAGGCAATCCTCGT	Atsushi et al, 2007
Os05g0532600	OsHXK2	Up regulated in excised leaves treated with sucrose and fructose	High sugar	ATAGGGACATTGGCTGGTGG	CCTGAAGTTCCCCCATTCCA	Cho, et al 2006
Os05g0522500	OsHXK5	Up regulated in excised leaves treated with sucrose and fructose	High sugar	GCACTGGTACAAATGCAGCA	AAGCTCCCCCATTCTGTGTT	Cho, et al 2006
Os01g0742500	OsHXK6	Up regulated in excised leaves treated with sucrose and fructose	High sugar	TCCACCTCACCTGATGGTTG	ATCCTCTCCCTCGGTCTTGA	Cho, et al 2006
Os01g0178500	OsIAA1	Up regulated after induction with auxin.	Auxin, Drought	ACCAAGAGCCGCTCAATGAG	ATCACACGTGGGCGAACATC	Song et al, 2009
Os01g0286900	OsIAA4	Up regulated after induction with 50 µM auxin	Auxin	TCAACAAGTTCCTGGCCAGAA	CCCGTCCTGGTCTTCATAGG	Garg et al, 2012
Os08g0509600	OsIPA1	Regulates tillering	Growth /defense	TGCATTCCAAGGCTCCCCGC	TGCGGCAGCTGCGTTTTCCT	Wang et Li, 2011
Os03g0180900	OsJAZ11	Down regulated 0.5 hours after treatment with jasmonic acid and up regulated after 2 hours	Jasmonic acid	TGCAGAGGTTCCTGGAGAAG	CCATCGTCTTTCTTGGCACG	Ye et al 2009
Os08g0428400	OsJAZ3	Expression strongly induced by drought	Drought	TGCTGCGAAACTTACAGTGC	CTTGGGGAGAGTCACAGCTT	Ye et al 2009
Os04g0395800	OsJAZ5	Up regulated expression under jasmonic acid treatment	Jasmonic acid	AAAGCAAAAGGACTCGCTCG	CCAAGCTGGTCAACCTCTCT	Ye et al 2009
Os03g0402800	OsJAZ6	Up regulated expression under jasmonic acid treatment	Jasmonic acid	TCCATCTTCCGCTACTGCAA	CAGCAGCATTTGGACGAACA	Ye et al 2009
Os04g0179700	OsKS4	Up regulated in rice leaves uppon JA, UV and CuCl2 treatment, also induced by chitin elicitor in suspension cells	Secondary metabolism	CTATGGAAGCTGTAGCCCGT	GACGCATTCCTCCGTTATGC	Atsushi et al, 2007
Os08g0508800	OsLIPOxy	Up regulated under methyl viologen treatment	Oxidative stress	TACCAGCTGATGAAGCCCTT	TGGAGCGTTTTGTCTCATCA	Liu et al. 2010
Os04g0179200	OsMAS-1	Up regulated after inoculation by rice blast	Momilactone	AGCACTTCTCGGACAGCAAA	CCACCAGCTTCCTTGCATCA	Yuan et al, 2008
Os08g0299400	OsMGD2	Up regulated upon long term (21 days) Pi starvation in shoots	Phosphorous	AGACAGGTTGCCAGATGGTT	CTGGAGCTTGTGGATGTCCT	Hasegawa et al, 2010
Os01g0974200	OsMT2b	Down-regulated by cytokinins and inoculation	Defense	ACCGTCGTCGTCGTTGTCAG	GCATGAGGAGATGGAGCAGGAG	Wong et al, 2004
Os05g0555600	OsNADH-GOGAT2	Involved in using nitrogen in senescent leaves	Nitrogen	AAGGCCCTTGAGGTAATACGTG	TTGTTAGCAACAGTCGCTTCGG	Secco et al, 2013
Os04g0479200	OsNAD-isocitrate2	Similar to NAD-dependent isocitrate dehydrogenase (wheat ortholog)	Primary metabolism	GTCTCCTCCCTCAACATGCA	TCCCTGATGACGACGATGTC	Guo et al, 2012
Os01g0654500	OsNADP-isocitrate	Similar to NADP-isocitrate dehydrogenase (wheat ortholog)	Primary metabolism	GTTCTCCACCGTGATGCAAC	TGGAGTAATCGTCGCACACT	Nishimura et al, 2005
Os02g0590800	OsNek6	Involved in response to drought	Drought, ABA	TACCTTCCAGTGAAGCCCAC	TATCCACAGCTTGCTCTGCA	Tamura et al, 2011
Os08g0468100	OsNIA1	Up regulated by nitrogen	Nitrogen	AAGGTGTCTTGTGCTGGATGGC	AGCTTGTCGAGTTCGTCCTTGC	Ning et al, 2011
Os01g0357100	OsNiR	Up regulated by nitrogen	Nitrogen	CAAGCTCTCCAAGGAGGACATC	GCATCATGAACCGCCCATACTG	Ohwaki et al, 2005
Os01g0974200	OsNOMT	Up regulated in two weeks old seedlings leaves after inoculation by blast rice fungus	Secondary metabolism	GCACGTCCTTGTTCCAGTAC	CTTGTTGGTGATGACGACGG	Hasegawa et al, 2014
Os01g0194300	OsNPR1	Expression induced by inoculation and salicylic acid	Defense, SA	CCTGATGGTTGCCTTCTGTC	ATTCAAGCACTTGTATTACACCTC	Yuan et al, 2007
Os05g0427400	OsPAL	Up regulated from 6 to 48 hours after inoculation by M. oryzae	Defense, SA	TTAGCTGAATAACAGTGGAGTGTG	CCTGCCACTCGTACCAAGTT	Feng, et al 2011
Os08g0280100	OsPAP23	Up regulated upon long term (21 days) Pi starvation in shoots	Phosphorous	GACTCTGGTTGGTTGTGTGC	GCATCAGCGTGTTCATGGAA	Secco et al, 2013
Os12g0555500	OsPBZ1	Up-regulated in response to inoculation	Defense	CCTGCCGAATACGCCTAAGATG	AGAACACATTCAGACTTGCCTCTC	Delteil et al, 2012
Os09g0315700	OsPEPC	Phosphoenolpyruvate carboxylate (wheat ortholog)	Glycosis	CCAAGCTGCCTTTAGAACCG	CAATGCAGTATCCACACGGC	Pandey & Raina, 2020
Os07g48020	OsPOX223	Up-regulated in response to inoculation	Defense	CTCAGCTGCTCCAAGGTGAA	TGTGGCCCGTTTATGTCGTC	Vergne et al, 2006
Os01g28450	OsPR1b	Induced by inoculation and ethylene treatment	Defense	CGAGAAGAGCGACTACGACTAC	GCCTCTGTCCGACGAAGTTG	Agrawal et al, 2001
Os12g0628600	OsPR5	Up-regulated in response to inoculation	Defense	AGCCAGGACTTCTACGACCT	GCGTGTGTCTTGGTGTTGTC	Delteil et al, 2012
Os01g0963000	OsPRX22	Up-regulated by ethylene treatment	Ethylene	TTCTTCAACGCAACCACCAA	TCGATCATGCCCATCTTGAC	Garg, et al 2012
Os02g0814100	OsPSAT	Up regulated in leaves after drought treatment	Secondary metabolism	TTAATCCCCTCACACCCTGG	GGTTTTCCACTCGGTGCAAA	SujithKumar et al, 2018
Os02g0739600	OsPyr_dehydra	Similar to Pyruvate dehydrogenase E1 component alpha subunit, mitochondrial precursor (wheat ortholog)	Primary metabolism	AAGCACTTACCGTACCAGGG	CGCAATGGCATCATCGACTT	Usman et al, 2020
Os01g0124650	OsRBBI2	Up-regulated in response to inoculation	Defense	GTGTGTTGTCTCGTGTGAACG	TACGATGACAGCGCAACATG	Delteil et al, 2012
Os10g0389200	OsRCCR1	Up regulation after induction with ABA.	ABA	CGCATTTCCTCATGGAATTT	CTTCTCACGCTGTTTGTCCA	Liang et al, 2014
Os12g0139400	OsRR10	Expression induced by cytokinin	Cytokinin	TCCAGAAGGCTGGATTGATT	GCTGCACTCTTGCTTGATGA	Yukihiro, 2006
Os06g0183100	OsRR22	Up-regulated in response to cytokinin	Cytokinin	GGCAACCTCAGCTTCAACAG	TGGTGGCAATGAACTGCTTG	Raines et al 2016
Os09g0532000	OsSGR	Up regulation after induction with ABA.	ABA	AGGGGTGGTACAACAAGCTG	GCTCCTTGCGGAAGATGTAG	Liang et al, 2014
Os05g0530400	OsSPL7	Up-regulated by inoculation but down-regulated after 96h	Defense	CGGATTAGAGGCTTGCGTGTTAC	GCACAGTAGTCAGCGGATAGAAC	Delteil et al, 2012
Os02g0202200	OsSPX2	Up regulated upon long term (21 days) Pi starvation in shoots	Phosphorous	TCACCACCGACCTCCTCTAC	GGCTTTGAACCCTTCTCCTC	Secco et al, 2013
Os10g0392600	OsSPX3	Up regulated upon long term (21 days) Pi starvation in shoots	Phosphorous	CAGTCCATCCGATCCGATCC	TCTCTCAATGACTCGTTTCGT	Secco et al, 2013
Os03g0684000	OsTIFY1a	Expression strongly induced by drought	Drought	CTGCCAAAAGGGTTGCTTCA	CTCTTCCGGCAAATTGACCC	Ye et al 2009
Os03g0734900	OsTIFY1b	Expression strongly induced by drought	Drought	CCCAAAATGACTGTGCAGCA	CTCTGGCACCATCTCAGTGT	Ye et al 2009
Os04g0345400	OsTP24	Up regulated 24 to 48 hours after jasmonic acid treatment	Secondary metabolism	GGTAGTGCAACGAGTTGTGAA	TGACAATACAGTCTAAAAGGGGAA	Kayo et al, 2016
Os01g0328400	OsUBQ5	Stable expression under various exprimental conditions	HKG	CACCTACGTCTACAACCAGCAG	TCATCTAATAACCAGTTCGATTTCC	Jain et al, 2006
Os01g0182700	OsWRKY102	Expression only induced by cold stress condition	Cold	GGATGAAGAAGGTTGGGGGA	GTCGCTCATCGTCTTGAAGC	Ramamoorthy et al, 2008
Os12g0116100	OsWRKY114	Up-regulated under drought stress conditions, as well as treatment with MeJA and SA	Drought, JA, SA	GTCGCTGGAAAGGCAAGAAG	TCATGAGGGACGACTGTGTG	Ramamoorthy et al, 2008
Os05g0322900	OsWRKY45	Up regulated in response to treatment with SA	Salicylic acid	ACGACGAGGTTGTCTTCGATCTG	GCCCGTGTCCATCCATGATTCTTC	Shimono et al, 2007
Os05g0537100	OsWRKY7	Up-regulated under drought and high salt conditions	Drought, Salt	GCGCGTACGGTTAATTTGAT	ACGGGACAGAGATCGAGAGA	Ramamoorthy et al, 2008
Os02g0181300	OsWRKY71	Expression induced by cold	Cold	CCGAGCAGATGGCGATGAC	AGGCAGAGACAGGAGAGGATG	Kim et al, 2015
Os05g0233100	OsWRKY82	Up regulated under treatment with SA	Salicylic acid	GGATTGCTCCAGGAAGGTGA	TGCCCTCACTGTTCTTCCTC	Garg, et al 2012
Os08g0237000	OsXTH17	Down-regulation in nal1 mutants, NAL1 being involved in auxin transport	Growth	GCCGACTTCCACACCTACAA	GCCAGGTCGTCGTACTTCTT	Lin et al, 2019
Os11g0539200	OsXTR1	Up-regulated in the internod tissues under treatment with brassinolids and gibberellin	Brassinosteroid	CCACCAAGGACTACCACTCC	AGTAGAGCTTCATCGGCTGG	Uozu et al, 2000
Os03g0650000	OsYABBY2	Down-regulation in nal1 mutants, NAL1 being involved in auxin transport	Growth	CACTGCAACTTCTGCAACAC	GCCATATCTGGAAGATGAGCC	Dan Jiang et al 2015
Os12g0621100	OsYABBY6	Down-regulation in nal1 mutants, NAL1 being involved in auxin transport	Growth	TTCGTCGTCTTCCAAGCTCA	ACCCTTTGCCTCTTCTCTGG	Dan Jiang et al 2015

### Sheet: TableS3
Process involved	gene name	Expected response in process	Observed response consistent with expected response	Regulated by	Most regulated by	AB_C1	AB_C2	DR	AU_C1	AU_C2	CK_C1	CK_C2	ET_C1	ET_C2	M.O_C1	M.O_C2	JA_C1	JA_C2	NI	SA_C1	SA_C2
ABA	OsABI2	Up	Yes	ABA / M.O / NI	ABA	25.0342	35.5595	2.44628	0.896426	0.859777	0.728487	0.36274	0.645347	0.0289825	0.894032	0.320487	2.48949	2.6896	0.256568	1.15925	0.842853
ABA	OsNek6	Up	No	DR/ ET/ M.O / NI		0	0	3.245	0.123085	0	0	1.60291	0.380212	0	12.2803	13.4186	NA	NA	0.398453	6.47955	0.0501187
ABA	OsRCCR1	Up	Yes	ABA / DR / CK	DR	4.53265	12.529	31.9742	0.965052	1.27782	0.219143	0.206526	0.304722	0.114594	0.683797	0.818325	1.70311	2.92407	0.505981	0.827832	0.606596
ABA	OsSGR	Up	Yes marginally	DR / NI	DR	2.75	19.6	82.8211	0	1.78947	0.224472	0	1.18108	0.0151282	1.86614	9.94094	NA	NA	0.0715847	4.8322	0.0248293
Auxin	OsARF1	Up	No	ABA / DR / NI		1.96301	2.45689	1.90908	1.13592	1.34687	3.66751	2.09314	1.06124	1.49836	0.889576	0.581697	0.677572	0.897676	0.300986	0.869361	0.832016
Auxin	OsIAA4	Up	No	ABA / DR		10.6827	10.4119	6.42576	1.01271	0.875151	16.6236	1.07491	0.920707	0.256724	0.514944	0.461322	1.52448	0.322417	0.281965	1.13506	0.366867
Auxin + Drought	OsGH3.2	Up	Yes	ABA / DR / IAA	ABA	138.817	367.429	83.5243	5.32989	58.1971	0.157465	0.070249	1.05806	0.658876	1.03669	1.21223	0.195274	0.109017	0.400883	0.422241	0.543019
Auxin + Drought	OsIAA1	Up	Yes	DR / JA / NI	ET	0.917829	1.2303	2.2269	1.3049	2.18505	1.82284	1.45899	1.55364	3.74977	1.0282	0.77467	0.342576	0.264322	0.344272	0.73982	0.989764
BR	OsBLE1	Up	NA	IAA / M.O / NI		0.471319	0.322311	0.186624	1.45976	1.08042	2.41459	4.07383	1.27085	0.614119	0.779577	1.07805	1.1683	0.883286	0.466136	1.25718	0.846099
BR	OsBLE2	Up	NA	DR / IAA		0.176414	0.084673	1.18255	0.250733	0.630148	0.932801	2.00047	1.4731	2.87793	4.36408	9.44423	0.66079	0.151849	2.68734	0.455043	0.265987
BR + GA	OsXTR1	Up	NA			NA	NA	0.0577577	NA	NA	0.254649	0.443911	0.783773	0.010127	0.150323	0	2.5446	1.95305	NA	16.9331	1.05743
Cold	OsDREB1B	Up	NA	DR / M.O		3.04171	0.13052	0.105455	0.983495	0.196473	4.93164	8.2496	51.6239	0.0297877	20.3158	12.5	0.961462	0.673264	3.37143	7.10626	0.185785
Cold	OsWRKY71	Up	NA	DR / IAA / M.O / JA	JA	0.455368	0.578642	3.34699	1.07774	0.279728	1.1864	1.52469	1.44277	0.128145	3.93347	3.80873	15.0598	9.95088	2.70483	1.32724	0.479272
Cold	OsGlut_dehydr	Up	NA	DR / IAA / CK	CK	1.88899	0.88985	1.93574	0.568559	0.400701	2.86826	1.81964	0.990129	0.959418	1.48649	1.75623	1.83065	1.15439	0.56784	0.115414	0.0668834
Cold	OsWRKY102	Up	NA			NA	NA	NA	NA	NA	0	7.62766	16.1879	2.21712e-05	NA	NA	0	0.984127	0	226.804	0
Cytokinin	OsCKX2	Up	Yes	DR / CK/ M.O / NI	CK	1.75812	0.859168	0.311977	0.572197	0.413085	1.37452	1.84782	1.24678	0.275954	0.626961	0.526808	0.849697	0.592358	0.664627	0.791322	0.604466
Cytokinin	OsRR10	Up	Yes	ABA / DR / ET / IAA / CK		0.708478	0.13923	0.0289396	0.692214	0.243279	4.06067	2.51677	0.416965	4.0662	1.06384	1.17568	1.11268	0.550762	0.405336	0.688601	0.910991
Cytokinin	OsRR22	Up	No			4.35851	2.61149	0.953888	0.990616	0.679128	0.939361	0.641594	0.586803	0.0305171	0.753646	1.30645	0.197103	0.224241	0.755033	3.9381	0.231798
Defense	OsCHI	Up	Yes	ABA / M.O / JA	M.O	0.131702	0.0353336	0.125129	1.17807	0.669376	5.93801	3.75513	0.584541	0.082408	1.90761	12.4483	4.0968	0.298928	11.7353	0.40105	0.148078
Defense	OsGNS1	Up	No	ET / JA	ET	1.816	0.766444	1.24521	0.632702	0.68844	3.14172	1.48941	1.4321	4.25048	1.34122	1.96726	2.00347	1.007	0.250553	0.751431	0.547673
Defense	OsMT2	Down	No	DR / JA	DR	3.4331	2.30489	7.85356	0.679666	0.659741	3.26367	2.10493	1.06497	0.00545912	2.21005	2.53797	0.8937	0.314952	0.163966	0.920932	0.911265
Defense	OsNPR1	Up	Yes	DR / M.O		1.07845	1.4752	0.912349	0.851149	1.08079	1.10593	1.2068	0.968498	0.352188	0.960373	2.82902	0.790674	1.47169	0.44863	1.09417	1.32335
Defense	OsPOX223	Up	Yes	DR / JA	DR	0.219229	0.279565	8.65367	0.367017	1.3872	0.663926	2.1737	4.55842	0.516045	0.82712	2.27105	0.495864	0.0928918	2.46905	1.54457	0.322231
Defense	OsPR1b	Up	No			0	0	NA	NA	NA	0	1.66667	0.899435	0	NA	NA	NA	NA	NA	NA	NA
Defense	OsPR5	Up	Yes	DR / ET / M.O	DR	0.966721	0.298545	39.7432	0.870854	1.2761	1.87518	1.47143	0.630313	0.230462	2.94547	8.61724	2.04647	0.524679	3.19609	1.2296	0.883931
Defense	OsRBBI2	Up	Yes marginally	DR	DR	39.4693	12.4869	217.871	1.4389	1.63	4.36084	1.67876	0.511601	0.376867	1.39033	9.18068	5.8093	2.11893	1.09619	1.7727	1.11892
Defense	OsSPL7	Up	Yes marginally	DR / ET		1.19073	0.671471	7.06384	0.756434	0.711657	3.50561	3.15918	0.856172	0.0615661	1.47374	4.65771	3.58972	0.949424	1.37576	2.41109	0.288561
Defense + SA	OsPBZ1	Up	Yes	SA	SA	1.2139	0.0613718	8.36111	0	0.235294	0.705882	18.8971	0.684405	0	3.85714	11.6071	0.77381	1.10714	0.896104	398.38	0.106481
Drought	OsDHN1	Up	No			0	0	0	NA	NA	NA	NA	0.640004	0	0.29653	0.23955	2.55034	0	0	NA	NA
Drought	OsTIFY1a	Up	No	ABA / DR / IAA / CK	CK	2.0514	1.05943	0.494267	0.605457	0.578403	3.93165	2.47394	0.766599	0.661713	0.741079	0.764728	1.11874	0.850525	0.649215	1.90031	1.02302
Drought	OsTIFY1b	Up	No	CK	CK	2.03961	1.28838	0.685438	0.756686	0.665609	2.78733	1.1539	0.82648	2.18041	1.04372	1.46092	1.37427	0.65089	0.362851	0.836761	0.641903
Drought + JA	OsJAZ3	Up	Yes	M.O / JA	JA	1.93817	0.29547	9.93841	1.14568	0.526656	1.82044	0.913662	0.097304	0.00696428	0.464749	1.39606	220.186	254.352	2.46949	NA	NA
Drought + JA + SA	OsWRKY114	Up	Yes	ABA / JA	JA	0.00766942	0.924959	1.58395	1.68221	1.46702	0.821293	0.720839	0.874942	0.0424755	0.810704	0.687324	8.59985	9.85828	4.11232	1.85417	0.0995741
Drought + Salt	OsDREB2A	Up	Yes	DR / IAA	DR	2.19299	1.58216	7.98481	0.669208	0.431425	0.909131	1.40341	0.282231	0.0865292	0.734583	1.52916	1.62667	1.16026	0.74619	0.865659	0.392604
Drought + Salt	OsWRKY7	Up	Yes	DR / ET / JA	DR	0.846894	1.54855	16.1237	1.07031	0.516087	2.39556	3.17557	1.28999	0.123327	1.66702	2.96246	0.783454	0.377074	1.5707	1.16698	0.777925
Ethylene	OsPRX22	Up	No	ABA / DR / IAA / M.O / SA		0.142406	0.0183638	0.364795	0.388968	0.893639	0.436213	0.553353	2.33899	0.652669	1.50296	2.57204	1.24562	1.10718	2.5658	5.4834	0.68569
Glycolysis /Cellular respiration	OsGAPC3	Up	NA	JA / NI / SA	NI	NA	NA	8.75959	NA	NA	0	4.2291	1.114	0.037458	1.90808	0	NA	NA	0.582608	1.09985	0.0357963
Glycolysis /Photosynthesis	OsPEPC	Stable	Yes			0.464286	0.571429	3.21324	2.76947	1.4486	0.0929204	0.920354	1.38965	0.00340714	0.913043	0.467391	0.470721	0.146396	0.0159964	33.4933	0.348986
Growth	OsCSLH3	Up	NA	ABA / ET		1.47638	9.66142	13.5453	0.631908	0.78568	0.755604	1.34496	0.549805	0.00101441	3.0858	0.776386	0	0.828532	0.254544	7.30015	0.323851
Growth	OsDEP1	Up	NA			1.92464	0.142253	1.15635	0.446335	0.179679	4.33696	3.6087	0.839495	0.0175806	2.19008	0	0.280488	0	0	12.8058	0.396483
Growth	OsGH9B9	Up	NA			2.06012	1.71986	0.72895	1.19158	0.688485	1.83448	1.08833	1.30619	8.09176	1.23173	2.53972	0.35037	0.145032	1.50238	0.894042	1.29805
Growth	OsXTH17	Up	NA	IAA / JA		5.73031	1.55716	1.11237	0.862198	0.483813	1.22776	0.338621	1.44692	0.840623	0.614432	0.292191	3.42674	7.65506	0.318475	0.465423	1.15029
Growth	OsYABBY2	Up	NA	IAA		1.20948	2.07522	1.26051	0.820703	0.498205	0.589625	0.858841	0.847553	1.64547	1.12171	0.488984	0.460915	0.920508	0.505662	0.58901	0.517105
Growth	OsYABBY6	Up	NA	ET	ET	0.86759	0.809621	0.94253	0.874398	0.799592	2.05439	0.863509	0.748094	0.116789	1.2581	1.61022	1.06184	0.814055	0.488075	1.19913	1.07542
Growth (BR)	OSEXPB11	Up	NA			0	0	0	NA	NA	0.0922664	0	1.14898	0.0374402	0.338372	0	0.240294	0	NA	1.32256	0.000278551
Growth (BR)	OSEXPB6	Up	NA			1.53137	0.483879	1.69391	0.713022	0.819776	1.18918	0.453655	1.19839	4.13183	1.15421	1.1944	1.54878	0.727008	0.86697	0.652764	0.526616
Growth (GA)	OsGA2ox3	Up	NA	ET	ET	1.21138	0.568746	0.192583	0.653094	0.595591	0.931976	0.378804	0.757834	1.0077	0.918499	0.655225	0.9542	0.814084	0.144965	0.719969	0.79622
High sugar	OsHXK2	Up	NA	CK		0.943262	0.721162	1.34267	0.522671	0.667568	1.66608	2.09025	0.822541	0.152561	0.915877	0.503882	1.23119	1.82308	0.611533	0.697809	0.339171
High sugar	OsHXK5	Up	NA	CK	CK	0.906358	0.315284	0.535137	1.38614	1.81432	2.63108	8.59976	1.03657	0.120443	1.14716	1.1489	1.76689	0.594359	0.459753	0.977207	0.130173
High sugar	OsHXK6	Up	NA	DR		3.39946	0.568248	25.6055	0.508499	0.777879	6.6031	3.49456	1.45374	0.0280536	1.00631	2.24258	3.96507	2.18265	1.80752	2.83984	0.237983
High sugar + Elevated CO2	OsCRCT	Up	NA	DR		9.51732	1.46536	10.1946	0.471493	0.994062	NA	NA	2.79856e-05	6.40869e-06	1.67172	8.78472	2.06476	0.0340918	1.58993	0.394218	0.0486883
High sugar + N deprivation+photoperiod	OsGBSSII	Up	NA	NA		NA	NA	NA	NA	NA	0	0	0.225581	0	NA	NA	NA	NA	NA	NA	NA
JA	OsJAZ5	Up	Yes	DR / JA	JA	0.66431	0.558514	4.08346	0.927098	0.643642	1.63067	0.836866	1.05526	0.280211	0.665731	0.549948	27.9513	34.7392	0.874768	1.09098	0.835736
JA	OsJAZ6	Up	Yes	DR / JA		NA	NA	0.04	NA	NA	NA	NA	0.337254	0	NA	NA	10.453	12.734	NA	NA	NA
JA +Cold	OsJAZ11	Up	Yes	DR / IAA / M.O / JA	JA	0.469457	0.618431	0.682986	1.17882	0.933304	0.381857	0.552338	1.10338	0.0454111	0.512257	0.240583	10.0416	15.8722	0.479824	3.13934	0.980208
momilactone	OsCPS4-1	Up	NA	M.O		1.57677	0.657371	2.00184	22.9199	3.03097	1.3409	1.28055	0.491687	0.0136162	4.81702	18.508	3.16723	2.48171	0.242347	14.3782	0.16904
momilactone	OsMAS-1	Up	NA	NA		NA	NA	NA	NA	NA	1.43333	1.3606	NA	NA	NA	NA	NA	NA	NA	NA	NA
Nitrogen	OsAMT1.1	Down	Yes	NI		1.25836	0.521756	2.71454	0.640233	1.88259	2.80858	1.3332	0.790499	0.645558	5.59036	25.5061	2.63696	1.78223	0.277675	2.12503	0.188583
Nitrogen	OsAMT2.1	Up	No	M.O / SA		1.15591	1.20048	1.55161	0.772772	0.605753	1.11437	0.480286	0.644404	0.68217	1.67427	1.89773	1.26042	1.12825	0.389573	0.88748	1.69196
Nitrogen	OsGLN1-3	Down	No	NA		NA	NA	11.5758	NA	NA	NA	NA	0.708628	0	0	0	NA	NA	NA	4.99435	0
Nitrogen	OsGLU1	Down	No	M.O	M.O	0.987534	0.561084	0.578145	0.684298	0.459717	0.956361	2.33574	0.487575	0.548924	4.26543	5.47526	1.2124	0.869934	0.881531	0.463727	0.528657
Nitrogen	OsNADH-GOGAT2	Down	Yes marginally	ABA / DR / ET	ABA / DR	3.20431	4.3532	3.89603	0.385546	0.416489	2.92014	1.47375	0.337965	0.0730148	0.647492	0.509398	1.80798	2.006	0.405338	1.01149	0.719322
Nitrogen	OsNIA1	Down	Yes marginally	NA		1.53723	0.206439	0.608705	0.483652	1.06274	1.31049	3.62248	1.28033	0.0322565	7.47307	3.43238	4.42474	0.979957	0.284967	0.23283	0.0411416
Nitrogen	OsNiR	Down	No	ET / SA		0.480303	0.412221	3.35092	0.504402	0.698218	1.57992	1.67285	1.12949	1.28244	1.43622	2.97934	1.54233	0.709705	0.877873	0.745926	0.351261
Pi deficiency	OsMGD2	Up	NA			3.07182	4.20126	3.65316	1.02043	0.744593	0.642769	0.969789	0.000129627	7.73093e-06	1.04889	0.982549	0.756061	1.14856	1.20211	0.947134	0.76618
Pi deficiency	OsPAP23	Up	NA	ABA / DR		8.61915	3.3864	7.85487	1.05663	1.62437	14.7373	5.53046	1.09793	0.13049	7.2035	9.40919	0.892051	0.239389	0.0949407	1.08423	0.232665
Pi deficiency	OsSPX2	Up	NA	NI		2.72246	1.17947	1.2383	0.733216	0.286867	0.491547	0.268104	1.07044	0.0617306	1.8832	0.801998	0.820307	0.990772	0.188829	1.66247	0.27424
Pi deficiency	OsSPX3	Up	NA			14.8156	3.12849	NA	0.260846	0.169791	28.8451	18.0265	1.00319	0.302718	15.9286	12.7679	NA	NA	NA	0.573384	0
primary metabolism	OsGapC1	Stable	NA	NA		1.96579	1.1049	0.702633	0.640296	0.518855	1.6313	1.32002	0.912129	2.74414	1.02401	0.806231	0.959604	0.774393	0.571784	0.645026	0.842452
SA	OsPAL	Up	No	ET		5.42051	0.875598	26.9455	1.41693	0.835095	9.85957	2.8212	22.1582	0.0881007	0.783021	3.77549	4.35124	0.95888	5.33728	0.522763	0.120014
SA	OsWRKY82	Up	No	JA		0.508405	0	0.0602778	0.515576	0	2.75554	1.82407	9.30885	0.036342	1.65916	0.546624	1.15972	6.42361	2.32466	2.02936	0.0411648
SA + defense	OsWRKY45	Up	Yes	M.O	M.O	0.16901	0.0853453	1.03519	0.239604	0.643769	0.653495	2.08715	2.14095	3.72514	4.70442	8.29772	0.650095	0.167013	1.8982	0.220053	0.249384
Secondary metabolism (flavanone-type Phytoalexin)	OsNOMT	Up	NA	SA	SA	13.9722	17.0278	1.21488	NA	NA	NA	NA	1.52986	0.00741595	1.86364	0	NA	NA	50.0769	1006.54	0
Secondary metabolism (Monoterpene)	OsTP24	Up	NA	ABA / JA	JA	1.76273	0.131759	0.951966	0.355784	0.604573	1.28515	0.444709	0.892882	0.744523	0.854133	0.658557	47.4426	30.6665	1.02293	0.282183	0.340083
Secondary metabolism (Phytoalexin)	OsCMS	Up	NA	DR / ET / SA		1.06579	1.17544	0.863927	0.983651	0.632153	0.573762	0.26765	1.27825	0.00116985	1.61869	0.606061	0	0.7	0.203318	0.368028	0.584828
Secondary metabolism (Phytoalexin)	OsHDR	Up	NA	ET / NI	ET	1.61466	0	0.510607	0.450501	0.205573	0.10855	3.87757	1.595	4.3	3.45744	1.30374	3.96182	0.853657	0.21019	0.687143	0.22812
Secondary metabolism (Phytoalexin)	OsHDS	Up	NA			1.59574	3.73079	0.551451	1.21625	1.23537	1.09966	1.52767	1.09869e-05	4.53998e-07	0.992199	0.643554	0.87641	0.885	0.402339	1.16004	0.41474
Secondary metabolism (Sterol) + PI	OsPSAT	Up	NA	NI		1.51579	2.69317	1.46168	0.718861	0.858657	0.741449	2.24636	0.593055	0.294978	0.918037	1.41001	1.11843	1.07516	0.468702	4.1003	0.891875
Stress Ox	OsCCR10	Up	NA	Not detected		NA	NA	NA	NA	NA	NA	NA	0.57528	0	NA	NA	NA	NA	NA	NA	NA
Stress Ox	OsCYP709C9	Up	NA	Not detected		NA	NA	NA	NA	NA	NA	NA	0.964184	0.0467796	0	0	NA	NA	NA	2.66562	0
Stress Ox	OsGSTU24	Up	NA	DR	DR	0.949317	0.872856	124.858	0.599565	1.56582	1.60684	2.52442	1.61853	1.54381	1.10049	3.12204	0.930683	0.355069	2.39328	0.598056	0.236435
Strigolactone	OsD14-1	Up	NA	M.O	M.O	1.07152	1.28111	1.05105	1.15596	2.91457	0.582775	0.266526	0.727106	0.0307412	9.70803	6.26067	1.45722	1.83794	0.332278	1.56277	0.819301
Strigolactone	OsD53	Up	NA	NI	NI	3.54453	2.93251	0.376331	0.583825	0.396549	2.10392	0.986917	0.536092	0.903758	1.00344	0.791112	1.11874	0.558368	0.183528	0.695738	0.702846
Strigolactone	OsD53like-1	Up	NA	DR / NI	DR / NI	2.19964	1.99085	0.206315	0.616052	0.509209	1.26122	0.882207	0.644294	0.845675	0.911547	0.493508	0.59295	0.933104	0.244462	0.627812	0.704834
TCA cycle	OsCitr_synth	Stable	Yes			0	0	0	NA	NA	NA	NA	0.276429	0.0016508	0.0666667	0	NA	NA	NA	11.7395	0
TCA cycle / Enzyme	OsNADP-isocitrate	Stable	Yes			2.94167	1.77778	8.58005	NA	NA	1.01958	0.262937	0.772539	0.00795292	11.3103	0	0.0805718	0.583496	0.122449	NA	NA
TCA cycle /Cellular respiration	OsNAD-isocitrate2	Stable	Yes			1.97078	1.22808	2.16252	1.36161	1.20736	0.958465	0.763116	0.501484	0.383635	1.00657	1.74093	1.21987	1.673	0.41128	1.5554	2.41321
TCA cycle /Cellular respiration	OsPyr_dehydra	Stable	Yes			0.624903	1.09915	2.91113	0.778661	0.691096	0.232039	0.506437	0.622792	0.0361505	0.708934	0.413886	0.209804	2.27255	0.495039	1.41375	0.42056
